# Identification of Barley Enhancers across Genome via STARR-seq

**DOI:** 10.1101/2022.12.10.519735

**Authors:** Wanlin Zhou, Haoran Shi, Zhiqiang Wang, Yuxin Huang, Lin Ni, Xudong Chen, Yan Liu, Haojie Li, Caixia Li, Yaxi Liu

**Affiliations:** State Key Laboratory of Crop Gene Exploration and Utilization in Southwest China, Chengdu 611130, China; Triticeae Research Institute, Sichuan Agricultural University, Chengdu 611130, China; Chengdu Academy of Agricultural and Forestry Sciences, Chengdu 611130, China

**Keywords:** Barley, Enhancer, Transposable elements, Gene expression, Functional validation

## Abstract

Enhancers are DNA sequences that can strengthen transcription initiation. However, the global identification of plant enhancers is complicated due to uncertainty in the distance and orientation of enhancers, especially in species with large genomes. In this study, we performed self-transcribing active regulatory region sequencing (STARR-seq) for the first time to identify enhancers across the barley genome. A total of 7323 enhancers were successfully identified, and among 45 randomly selected enhancers, over 75% were effective as validated by a dual-luciferase reporter assay system in the lower epidermis of tobacco leaves. Interestingly, up to 53.5% of the barley enhancers were repetitive sequences, especially transposable elements (TEs), thus reinforcing the vital role of repetitive enhancers in gene expression. Both the common active transcription marker H3K4me3 and repressive histone marker H3K27me3 were abundant among the barley STARR-seq enhancers. In addition, the functional range of barley STARR-seq enhancers seemed much broader than that of rice or maize and extended to ± 100 KB of the gene body, and this finding was consistent with the high expression levels of genes in the genome. This work specifically depicts the unique features of barley enhancers and provides available barley enhancers for further utilization.
