## Supplementary material for "Identification of Barley Enhancers across Genome via STARR-seq": Table S7

### Sheet: Sheet1
Supplementary Table 7: Primers used in enhancers' vector construction. Se, Strong enhancer; Me, Medium enhancer; We, Weak enhancer.
enhancer	primer names	primer sequences (from 5‘ to 3')
3347	Se1-F	TATAGGGCGAATTGGGTACCACGTTGTTGAAGAGGTCGGA
	Se1-R	TCGAGGGGGGGCCCGGTACCGACCGCCAGATTACCTCCTG
5386	Se2-F	TATAGGGCGAATTGGGTACCCCTGGCGCTTGCAGTTACAT
	Se2-R	TCGAGGGGGGGCCCGGTACCGTGGCAAGGCGGACTATTCT
1898	Se3-F	TATAGGGCGAATTGGGTACCTTTCGGGTGCAATACGCTTTC
	Se3-R	TCGAGGGGGGGCCCGGTACCCAGCCTCCCACGACCAGTA
11149	Se4-F	TATAGGGCGAATTGGGTACCGAAAAACCCAGAACCGGCAC
	Se4-R	TCGAGGGGGGGCCCGGTACCAGGCCATCTGAACTTGTCCG
10491	Se5-F	TATAGGGCGAATTGGGTACCGAATCCCACGCAAGCTCCTA
	Se5-R	TCGAGGGGGGGCCCGGTACCCCAGCCCAAACTTGTGTGTC
1483	Se6-F	TATAGGGCGAATTGGGTACCCATCTTGAACCATGCCTCCTC
	Se6-R	TCGAGGGGGGGCCCGGTACCCCCCTTGCGTTTGTCACTTA
11424	Se7-F	TATAGGGCGAATTGGGTACCACGGGAAGCGGTTGAAATGG
	Se7-R	TCGAGGGGGGGCCCGGTACCCCACCTAATGGGCTACGGC
9125	Se8-F	TATAGGGCGAATTGGGTACCCCAGCTCTCTGGTTGGAGTC
	Se8-R	TCGAGGGGGGGCCCGGTACCGCCGGAAAACCTAACACAGC
907	Se9-F	TATAGGGCGAATTGGGTACCCATAGCGGAACGCATTGGC
	Se9-R	TCGAGGGGGGGCCCGGTACCTCGGCTACTCGGATCTTGTG
8109	Se10-F	TATAGGGCGAATTGGGTACCTCGTGCAATAGCGGCGAATA
	Se10-R	TCGAGGGGGGGCCCGGTACCCCATGCGGGAGAGGACATAA
11865	Se11-F	TATAGGGCGAATTGGGTACCAAAGATTGGCTCGGGCTTCG
	Se11-R	TCGAGGGGGGGCCCGGTACCGAGACCAACCACATTCGCAC
12227	Se12-F	TATAGGGCGAATTGGGTACCGTGGCGTCTTGCATCGTTTG
	Se12-R	TCGAGGGGGGGCCCGGTACCGGTGCTTCTGTTAGTCCGGG
2562	Se13-F	TATAGGGCGAATTGGGTACCGCGGCTGTTTGCTTGAGTTT
	Se13-R	TCGAGGGGGGGCCCGGTACCCAACCGCCCATGTTGTCCTA
5731	Se14-F	TATAGGGCGAATTGGGTACCGTTGGTGTCTGTTTTCATGTGC
	Se14-R	TCGAGGGGGGGCCCGGTACCAAGCTAGTGAATGGCCCGAT
5635	Se15-F	TATAGGGCGAATTGGGTACCCCTGACTTCGAGGATGCCTAC
	Se15-R	TCGAGGGGGGGCCCGGTACCCCTCTGGAGCCAAACTGCAA
5212	Me1-F	TATAGGGCGAATTGGGTACCCGCCTCATCGGTACGTCAA
	Me1-R	TCGAGGGGGGGCCCGGTACCATCACGCGAATGACGTTGGA
12921	Me2-F	TATAGGGCGAATTGGGTACCGCACGTTTTGCCTGTAACCG
	Me2-R	TCGAGGGGGGGCCCGGTACCAAACCTTGCTGCCCAGAGAT
4700	Me3-F	TATAGGGCGAATTGGGTACCCGTCTGGGCATACCAACGAA
	Me3-R	TCGAGGGGGGGCCCGGTACCACGTGGCTTGGATCTGTTCT
2281	Me4-F	TATAGGGCGAATTGGGTACCCCATGCGGGCGGTAAAGAT
	Me4-R	TCGAGGGGGGGCCCGGTACCCATTTCGACACGGACTTTGGG
9689	Me5-F	TATAGGGCGAATTGGGTACCGTTCGCACATTGCTGACTTGT
	Me5-R	TCGAGGGGGGGCCCGGTACCGCTTCTCTTCCTCGTTGCCG
540	Me6-F	TATAGGGCGAATTGGGTACCCTTGGAGTTACGGTCTCGCC
	Me6-R	TCGAGGGGGGGCCCGGTACCAACAGCGAAGGCACGAGTAG
10187	Me7-F	TATAGGGCGAATTGGGTACCTCTACAAGACCGTTGCGACC
	Me7-R	TCGAGGGGGGGCCCGGTACCCTAGTATGCCCTCGGCTGTG
6115	Me8-F	TATAGGGCGAATTGGGTACCCATTCGAGCAAGCACGCAAAC
	Me8-R	TCGAGGGGGGGCCCGGTACCAGATGAAGAGGACCGGAGCA
4546	Me9-F	TATAGGGCGAATTGGGTACCTCACCAGAGGACTGATAGCG
	Me9-R	TCGAGGGGGGGCCCGGTACCTTCCAGCGAGATCCAGACG
10382	Me10-F	TATAGGGCGAATTGGGTACCGCCCACGACTCAGGAACTAC
	Me10-R	TCGAGGGGGGGCCCGGTACCTTGCATGGGAGGGGATGAAC
6070	Me11-F	TATAGGGCGAATTGGGTACCGCACAACCTTGAAACTGCTCTA
	Me11-R	TCGAGGGGGGGCCCGGTACCCCCTATCTTCTTCGTCCGTCC
562	Me12-F	TATAGGGCGAATTGGGTACCTCTCGGATTCGGTTGAGACT
	Me12-R	TCGAGGGGGGGCCCGGTACCCACAAACGCACGGCTCATC
1585	Me13-F	TATAGGGCGAATTGGGTACCCCTCTCCTCGGGAATACAGC
	Me13-R	TCGAGGGGGGGCCCGGTACCGCTCGACATCCTATCACGGC
10860	Me14-F	TATAGGGCGAATTGGGTACCGGGCCTTGGTCTACACTTCC
	Me14-R	TCGAGGGGGGGCCCGGTACCGCGGGGCTTCTCTATACCAA
7484	Me15-F	TATAGGGCGAATTGGGTACCCGGCAACTACTCGAAGTGGA
	Me15-R	TCGAGGGGGGGCCCGGTACCCCGAACGGGGCGAAGTAG
11511	We1-F	TATAGGGCGAATTGGGTACCTCTTGTAAGGCCATCCTCCG
	We1-R	TCGAGGGGGGGCCCGGTACCCACGATTGGCACCTTGCTGA
4605	We2-F	TATAGGGCGAATTGGGTACCGCCTTGAGCATGTAGGGCAG
	We2-R	TCGAGGGGGGGCCCGGTACCGACGACTTGCCATCGGTGTT
7129	We3-F	TATAGGGCGAATTGGGTACCTCCTACTGTCTGTTGCTCGC
	We3-R	TCGAGGGGGGGCCCGGTACCTGCAATACCTCCCCCTTGAC
10430	We4-F	TATAGGGCGAATTGGGTACCTGCGTGCCCTTCTTCCTAGA
	We4-R	TCGAGGGGGGGCCCGGTACCGATGCGGAACTCGAACCCA
3096	We5-F	TATAGGGCGAATTGGGTACCGCTGCCACAACCAAACCTAC
	We5-R	TCGAGGGGGGGCCCGGTACCAAGTGTGCTCGGATTGGAGT
8481	We6-F	TATAGGGCGAATTGGGTACCGATGGAGTTTTGAAGCGGCA
	We6-R	TCGAGGGGGGGCCCGGTACCAGGGTCGTTAATGTGCCCG
9695	We7-F	TATAGGGCGAATTGGGTACCGCCCACGGTCAAAATAAGGC
	We7-R	TCGAGGGGGGGCCCGGTACCTGTAGTTCCCTTCGCCTGTG
6955	We8-F	TATAGGGCGAATTGGGTACCTACCTCTCTCGCATCCAGCG
	We8-R	TCGAGGGGGGGCCCGGTACCAATCGACCCCATGTTTGCCA
9465	We9-F	TATAGGGCGAATTGGGTACCCTACAATCCGCCCCGTCAT
	We9-R	TCGAGGGGGGGCCCGGTACCACCTTGGATCTGTTTGCCGC
6259	We10-F	TATAGGGCGAATTGGGTACCGTGTCCCTGTCCAATTCTGGC
	We10-R	TCGAGGGGGGGCCCGGTACCGGATGGCTAGGGCTTCATGG
4032	We11-F	TATAGGGCGAATTGGGTACCCTCGATCCACTTTACCCTCCC
	We11-R	TCGAGGGGGGGCCCGGTACCTCAGTGGCTAGGGGGTGTT
9953	We12-F	TATAGGGCGAATTGGGTACCTCGAGGACTTGCAGGAGACT
	We12-R	TCGAGGGGGGGCCCGGTACCGCAGTGTGTGGCTCATAGCG
456	We13-F	TATAGGGCGAATTGGGTACCCAAACCGCCCGAGGACTAAG
	We13-R	TCGAGGGGGGGCCCGGTACCGTGGGGTGGCATACGTCATT
7636	We14-F	TATAGGGCGAATTGGGTACCTGGCTCCAGCAAAAGCTCTAAA
	We14-R	TCGAGGGGGGGCCCGGTACCATCTCAACATGCCTCGTAGGG
9925	We15-F	TATAGGGCGAATTGGGTACCTTGTGCGAACTAGCAAGGCA
	We15-R	TCGAGGGGGGGCCCGGTACCCTGCCCTCCTCAAAAGCACC
